# Glycan analysis of human neutrophil granules implicates a maturation-dependent glycosylation machinery

**DOI:** 10.1101/2020.04.02.021394

**Authors:** Vignesh Venkatakrishnan, Regis Dieckmann, Ian Loke, Harry Tjondro, Sayantani Chatterjee, Johan Bylund, Morten Thaysen-Andersen, Niclas G. Karlsson, Anna Karlsson-Bengtsson

**Author notes:** These authors contributed equally (Vignesh Venkatakrishnan, Regis Dieckmann). **Corresponding author** Dr. Vignesh Venkatakrishnan, Department of Rheumatology and Inflammation Research, Institute of Medicine, Sahlgrenska Academy, University of Gothenburg, Guldhedsgatan 10A, 413 46 Gothenburg, Sweden.

## Abstract

Protein glycosylation is essential to trafficking and immune functions of human neutrophils. During granulopoeisis in the bone marrow, distinct neutrophil granules are successively formed. Distinct receptors and effector proteins, many of which are glycosylated, are targeted to each type of granule according to their time of expression, a process called ‘targeting-by-timing’. Therefore, these granules are time capsules reflecting different times of maturation that can be used to understand how glycosylation evolves during granulopoiesis. Herein, neutrophil subcellular granules were fractionated by Percoll density gradient centrifugation and *N*- and *O*-glycans present in each compartment were analyzed by liquid chromatography and tandem mass spectrometry. We found abundant paucimannosidic *N*-glycans and lack of *O*-glycans in early-formed azurophil granules (AG), whereas later-formed specific and gelatinase granules (SG and GG) contained complex *N*- and *O*-glycans with remarkably elongated *N*-acetyllactosamine repeats with Lewis-x and sialyl-Lewis-x epitopes. Many glycans identified are unique to neutrophils and their complexity increased progressively from AG to SG and then to GG, suggesting temporal changes in the glycosylation machinery indicative of ‘glycosylation-by-timing’ during granulopoiesis. In summary, this comprehensive neutrophil granule glycome map, the first of its kind, highlights novel granule-specific glycosylation features and is a crucial first step towards a better understanding of the mechanisms regulating protein glycosylation during neutrophil granulopoiesis and a more detailed understanding of neutrophil biology and function.
