## Supplementary Table for "Glycan analysis of human neutrophil granules implicates a maturation-dependent glycosylation machinery"

### Sheet: Sheet1
				Composition						AG		SG+GG		SV+PM
Glycan #	m/z	charge	(M-H)1-	Hex	HexNAc	dHex	NeuAc		Type	Average	SD	Average	SD	Average	SD
1	698.3	2	1397.6	6	2				OM	1.81254	1.36447	4.97529	1.54002	5.73053	1.07643
2a	779.3	2	1559.6	7	2				OM	0.766392	0.277397	2.3181	0.911018	6.49569	2.7132
2b	779.3	2	1559.6	7	2				OM	0.773874	0.155953	1.35869	0.449798	0.761362	1.01277
3	860.3	2	1721.6	8	2				OM	0.76023	0.231537	2.43818	0.17819	9.74063	2.60692
4	941.3	2	1883.6	9	2				OM	1.78236	0.618954	4.65467	1.59147	12.5341	2.16339
5a	1235.4	1	1236.4	5	2				PM	2.13272	1.93089	1.44131	0.525814	6.19122	9.8163
5b	1235.4	1	1236.4	5	2				PM	0.748902	0.248718	1.91245	0.613277	4.12731	0.632895
6a	1073.4	1	1074.4	4	2				PM	0.339554	0.338476	0.194254	0.0364217	0.128332	0.0375121
6b	1073.4	1	1074.4	4	2				PM	0.615626	0.52887	0.570614	0.21054	0.328973	0.156813
7	1057.33	1	1058.33	3	2	1			PM	2.44773	2.12036	2.30025	1.63046	1.30952	0.393512
8	895.33	1	896.33	2	2	1			PM	33.4847	7.75391	11.928	4.79753	2.32097	0.810998
9	911.25	1	912.25	3	2				PM	1.51161	0.954643	1.10414	0.378334	0.5805	0.131887
10	749.3	1	750.3	2	2				PM	3.83772	1.25268	1.67644	0.156541	0.360801	0.098021
11	733.3	1	734.3	1	2	1			PM	7.89773	3.43633	1.57811	0.736584	0.32285	0.153184
12	587.2	1	588.2	1	2				PM	0.346817	0.158903	0.155807	0.011445	0	0
13a	856.33	2	1713.66	4	3	1	1		C	11.4209	9.59385	3.98963	1.14089	1.67146	0.529826
13b	856.33	2	1713.66	4	3	1	1		C	8.3515	12.2454	0.41931	0.0290778	0.260391	0.045368
13c	856.33	2	1713.66	4	3	1	1		C	2.79728	2.5708	0	0	0	0
14a	957.83	2	1916.66	4	4	1	1		C	4.8684	0.967928	1.43193	0.817346	0.622414	0.110702
14b	957.83	2	1916.66	4	4	1	1		C	0.648709	0.453306	0	0	0	0
15a	1038.8	2	2078.6	5	4	1	1		C	0.0978543	0.169489	4.87116	5.62192	0.586657	0.150712
15b	1038.8	2	2078.6	5	4	1	1		C	1.4031	0.334841	6.46795	6.98375	10.2346	0.313146
15c	1038.8	2	2078.6	5	4	1	1		C	0.0933277	0.161648	0	0	0.485201	0.55691
15d	1038.8	2	2078.6	5	4	1	1		C	0	0	0	0	0.592727	0.538472
16a	783.4	2	1567.8	4	3		1		C	1.60195	0.636404	0.736504	0.380726	1.02312	0.314623
16b	783.4	2	1567.8	4	3		1		C	0.201906	0.0986763	0	0	0.124659	0.108374
16c	783.9	2	1568.8	4	3	2			C	0.0962883	0.166776	0.284747	0.402694	0	0
17a	1111.4	2	2223.8	5	4		2		C	0.38067	0.442238	0.594386	0.735169	0.311654	0.539801
17b	1111.4	2	2223.8	5	4		2		C	0	0	0	0	0.802084	0.840905
17c	1111.4	2	2223.8	5	4		2		C	0	0	0	0	0.0248327	0.0430115
18a	1111.9	2	2224.8	5	4	2	1		C	1.20721	0.913087	16.5514	6.64402	4.42948	3.32418
18b	1111.9	2	2224.8	5	4	2	1		C	0	0	0.470981	0.579	5.76143	4.99352
19a	1184.33	2	2369.66	5	4	1	2		C	0.394859	0.0433754	4.87962	1.39179	3.94999	0.317105
19b	1184.33	2	2369.66	5	4	1	2		C	1.81434	1.09478	0.685885	0.380187	2.66171	1.00884
19c	1184.33	2	2369.66	5	4	1	2		C	0.421372	0.233928	0	0	0.290748	0.296265
20a	775.25	2	1551.5	3	3	1	1		C	2.41026	0.712282	0	0	0.0498005	0.0862569
20b	775.25	2	1551.5	3	3	1	1		C	0.293247	0.0478368	0	0	0	0
21	731.25	2	1463.5	3	4	1			C	0.813167	0.613483	0.0760588	0.107563	0.471463	0.232804
22a	1260.25	1	1261.25	3	3	1			C	0.678123	0.0365377	0.410014	0.0162174	0.185583	0.0834577
22b	1260.25	1	1261.25	3	3	1			C	0.747084	0.581831	0.483702	0.684059	0.186637	0.161679
23a	965.9	2	1932.8	5	4		1		C	0	0	4.02867	1.28116	5.63287	1.54289
23b	965.9	2	1932.8	5	4		1		C	0	0	0	0	0.13985	0.242227
24	966.4	2	1933.8	5	4	2			C	0	0	0	0	0.358783	0.352379
25a	1294.3	2	2589.6	6	5	2	1		C	0	0	0.400963	0.287738	0.474114	0.301058
25b	1294.3	2	2589.6	6	5	2	1		C	0	0	0.959989	0.963244	0.374454	0.0745691
25c	1294.3	2	2589.6	6	5	2	1		C	0	0	1.25247	0.712918	0.254655	0.171504
26a	1367.92	2	2736.84	6	5	3	1		C	0	0	0.488236	0.258673	0.703663	0.516234
26b	1367.92	2	2736.84	6	5	3	1		C	0	0	2.48994	0.790525	0.380029	0.333084
26c	1367.92	2	2736.84	6	5	3	1		C	0	0	0.558706	0.501448	1.15461	0.746969
27a	893.33	2	1787.66	5	4	1			C	0	0	0.466979	0.188136	0.0416925	0.0722135
27b	893.33	2	1787.66	5	4	1			C	0	0	0.758581	0.354594	1.41297	0.181538
28a	1221.33	2	2443.66	6	5	1	1		C	0	0	1.43659	1.29396	0.787921	0.232732
28b	1221.33	2	2443.66	6	5	1	1		C	0	0	0.534054	0.394766	0.443974	0.178366
28c	1221.33	2	2443.66	6	5	1	1		C	0	0	0.192483	0.0838995	0.199035	0.126512
29a	1403.83	2	2808.66	7	6	1	1		C	0	0	0.87698	0.372636	0.424403	0.112914
29b	1403.83	2	2808.66	7	6	1	1		C	0	0	0.151245	0.044235	0.112794	0.0980044
29c	1403.83	2	2808.66	7	6	1	1		C	0	0	0.0811211	0.114723	0	0
30	1476.92	2	2954.84	7	6	2	1		C	0	0	1.21293	0.291753	0.356626	0.156841
31a	1549.9	2	3100.8	7	6	3	1		C	0	0	0.408782	0.220922	0.282918	0.25597
31b	1549.9	2	3100.8	7	6	3	1		C	0	0	1.27538	1.3877	0.155318	0.136901
32a	1549.3	2	3099.6	7	6	1	2		C	0	0	0.220364	0.311642	0.268891	0.0841439
32b	1549.3	2	3099.6	7	6	1	2		C	0	0	0.0549213	0.0776704	0.0817472	0.14159
33	1623.4	2	3247.8	7	6	4	1		C	0	0	0.178158	0.251953	0	0
34a	1622.9	2	3246.8	7	6	2	2		C	0	0	0.0930405	0.129744	0.0728356	0.126155
34b	1622.9	2	3246.8	7	6	2	2		C	0	0	0.0775698	0.107809	0	0
34c	1622.9	2	3246.8	7	6	2	2		C	0	0	0.266076	0.109987	0	0
34d	1622.9	2	3246.8	7	6	2	2		C	0	0	0.11096	0.156922	0.0381192	0.0660243
35a	1695.83	2	3392.66	7	6	3	2		C	0	0	0.497287	0.278201	0.188265	0.174192
35b	1695.83	2	3392.66	7	6	3	2		C	0	0	0.203383	0.0429579	0	0
